# Novel Laser Capture Microdissection-Proteomic Analysis Identifies Spatially Distinct Extracellular Matrix Signatures in the Core and Infiltrating Edge of Human Glioblastoma

**DOI:** 10.1101/2022.09.01.506199

**Authors:** Robert Pedley, Danielah T. Prescott, Ellen Appleton, Lewis Dingle, James Minshull, Pietro Ivo D’Urso, Ibrahim Djoukhadar, Andrew P. Gilmore, Federico Roncaroli, Joe Swift

## Abstract

**Background:** Glioblastoma is the most common and aggressive primary brain tumour in adults. Hallmarks of glioblastoma include its intra-tumoural heterogeneity and extensive invasion of the surrounding brain. Glioblastoma is known to remodel the extracellular matrix (ECM) of the brain, resulting in altered mechanical properties and the establishment of a tumour-promoting microenvironment. How changes in the expression and spatial distribution of ECM constituents within glioblastoma contribute to invasion and disease progression is still unclear.

**Methods:** Here we report on a protocol for laser-capture microdissection coupled with mass spectrometry (LCM-proteomics) that allowed a spatially resolved and unbiased analysis of the regional ECM proteome (matrisome) in formalin-fixed and paraffin-embedded (FFPE) samples of human glioblastoma. We investigated five molecularly characterised hemispheric adult glioblastomas where the brain/tumour interface and tumour epicentre were represented in the surgical specimens and snap-frozen tissue was available. LCM-proteomic analysis was validated with immunohistochemistry.

**Results:** LCM-proteomics identified 53 matrisome proteins in FFPE tissue, demonstrating comparable performance with conventional analysis of snap-frozen tissue. The analysis revealed distinct matrisome components in the brain/tumour interface versus the tumour epicentre. Guided by data from LCM-proteomic analysis, immunostaining for tenascin-R confirmed greater staining in the brain/tumour interface, whilst expression of fibronectin was higher in the tumour epicentre.

**Conclusion:** The protocol described in this work allowed for accurate, spatially resolved analysis of ECM in FFPE tissues, with performance comparable to analysis of snap-frozen tissue. While the focus for this work was on the regional ECM composition of glioblastoma, we found that the LCM-proteomics protocol is also applicable to the study of the wider proteome, and represents a valuable tool for investigating tumour/tissue heterogeneity. This protocol opens the possibility to apply LCM-proteomics to retrospective studies with the advantage of accessing clinical history and follow-up information, providing a valuable resource for translational research in glioblastoma.
