## Supplemental Table 1 for "Novel Laser Capture Microdissection-Proteomic Analysis Identifies Spatially Distinct Extracellular Matrix Signatures in the Core and Infiltrating Edge of Human Glioblastoma"

### Sheet: Sheet1
Reactome pathways	Number	Over/Under	pvalue	fdr
CDK-mediated phosphorylation and removal of Cdc6 (R-HSA-69017)	20	+	0.00322	0.045
GTP hydrolysis and joining of the 60S ribosomal subunit (R-HSA-72706)	60	+	3.03e-10	1.8e-08
Ribosomal scanning and start codon recognition (R-HSA-72702)	32	+	1.77e-05	0.000576
DNA Replication Pre-Initiation (R-HSA-69002)	20	+	0.00322	0.0445
Cellular responses to external stimuli (R-HSA-8953897)	131	+	0.000164	0.0038
DNA Replication (R-HSA-69306)	20	+	0.00322	0.0441
APC/C:Cdc20 mediated degradation of mitotic proteins (R-HSA-176409)	20	+	0.00322	0.0436
Regulation of APC/C activators between G1/S and early anaphase (R-HSA-176408)	20	+	0.00322	0.0432
Regulation of RUNX2 expression and activity (R-HSA-8939902)	21	+	0.00296	0.0421
Major pathway of rRNA processing in the nucleolus and cytosol (R-HSA-6791226)	51	+	1.97e-11	3.37e-09
Metabolism of RNA (R-HSA-8953854)	119	+	4.55e-15	6.23e-12
Signaling by ROBO receptors (R-HSA-376176)	78	+	4.09e-11	4.67e-09
Defective CFTR causes cystic fibrosis (R-HSA-5678895)	22	+	0.00403	0.036
G1/S DNA Damage Checkpoints (R-HSA-69615)	20	+	0.00322	0.0428
Regulation of Apoptosis (R-HSA-169911)	20	+	0.00322	0.0424
p53-Independent G1/S DNA damage checkpoint (R-HSA-69613)	20	+	0.00322	0.042
p53-Independent DNA Damage Response (R-HSA-69610)	20	+	0.00322	0.0416
Regulation of mRNA stability by proteins that bind AU-rich elements (R-HSA-450531)	30	+	0.00191	0.03
Formation of Fibrin Clot (Clotting Cascade) (R-HSA-140877)	5	+	0.00179	0.0285
Ubiquitin Mediated Degradation of Phosphorylated Cdc25A (R-HSA-69601)	20	+	0.00322	0.0412
Assembly of the pre-replicative complex (R-HSA-68867)	20	+	0.00322	0.0408
Oxygen-dependent proline hydroxylation of Hypoxia-inducible Factor Alpha (R-HSA-1234176)	20	+	0.00322	0.0404
Cellular response to hypoxia (R-HSA-1234174)	20	+	0.00322	0.0401
Viral mRNA Translation (R-HSA-192823)	49	+	3.8e-11	5.2e-09
Vif-mediated degradation of APOBEC3G (R-HSA-180585)	20	+	0.00322	0.0397
Axon guidance (R-HSA-422475)	137	+	0.00331	0.0302
Metabolism of amino acids and derivatives (R-HSA-71291)	97	+	5.81e-05	0.00169
CDT1 association with the CDC6:ORC:origin complex (R-HSA-68827)	20	+	0.00322	0.0393
Activation of NF-kappaB in B cells (R-HSA-1169091)	20	+	0.00322	0.039
Vpu mediated degradation of CD4 (R-HSA-180534)	20	+	0.00322	0.0387
Dectin-1 mediated noncanonical NF-kB signaling (R-HSA-5607761)	20	+	0.00322	0.0383
Formation of the ternary complex, and subsequently, the 43S complex (R-HSA-72695)	27	+	1.07e-05	0.000385
Regulation of RUNX3 expression and activity (R-HSA-8941858)	20	+	0.00322	0.038
Eukaryotic Translation Elongation (R-HSA-156842)	54	+	1.88e-11	4.3e-09
Formation of a pool of free 40S subunits (R-HSA-72689)	52	+	4.37e-11	4.6e-09
RUNX1 regulates transcription of genes involved in differentiation of HSCs (R-HSA-8939236)	27	+	0.00049	0.0105
Cross-presentation of soluble exogenous antigens (endosomes) (R-HSA-1236978)	19	+	0.00325	0.0304
rRNA processing (R-HSA-72312)	52	+	1.17e-11	4e-09
Antigen processing-Cross presentation (R-HSA-1236975)	24	+	0.00155	0.0264
ER-Phagosome pathway (R-HSA-1236974)	23	+	0.00126	0.0222
L13a-mediated translational silencing of Ceruloplasmin expression (R-HSA-156827)	60	+	9.63e-11	7.75e-09
Activation of the mRNA upon binding of the cap-binding complex and eIFs, and subsequent binding to 43S (R-HSA-72662)	32	+	5.74e-06	0.000218
ABC transporter disorders (R-HSA-5619084)	23	+	0.00177	0.0284
SCF(Skp2)-mediated degradation of p27/p21 (R-HSA-187577)	20	+	0.00322	0.0377
Translation initiation complex formation (R-HSA-72649)	32	+	5.74e-06	0.000212
Autodegradation of the E3 ubiquitin ligase COP1 (R-HSA-349425)	20	+	0.00322	0.0373
Infectious disease (R-HSA-5663205)	132	+	1.96e-06	8.12e-05
Eukaryotic Translation Initiation (R-HSA-72613)	61	+	1.17e-10	8.91e-09
FBXL7 down-regulates AURKA during mitotic entry and in early mitosis (R-HSA-8854050)	20	+	0.00322	0.037
Cdc20:Phospho-APC/C mediated degradation of Cyclin A (R-HSA-174184)	20	+	0.00322	0.0367
Response of EIF2AK4 (GCN2) to amino acid deficiency (R-HSA-9633012)	52	+	1.47e-10	9.56e-09
APC/C:Cdh1 mediated degradation of Cdc20 and other APC/C:Cdh1 targeted proteins in late mitosis/early G1 (R-HSA-174178)	20	+	0.00322	0.0364
Synthesis of DNA (R-HSA-69239)	20	+	0.00322	0.0361
APC/C:Cdc20 mediated degradation of Securin (R-HSA-174154)	20	+	0.00322	0.0358
p53-Dependent G1/S DNA damage checkpoint (R-HSA-69580)	20	+	0.00322	0.0355
APC/C-mediated degradation of cell cycle proteins (R-HSA-174143)	20	+	0.00322	0.0353
GLI3 is processed to GLI3R by the proteasome (R-HSA-5610785)	20	+	0.00322	0.035
Degradation of GLI2 by the proteasome (R-HSA-5610783)	20	+	0.00322	0.0347
Degradation of GLI1 by the proteasome (R-HSA-5610780)	20	+	0.00322	0.0344
Nonsense-Mediated Decay (NMD) (R-HSA-927802)	56	+	1.32e-09	7.23e-08
p53-Dependent G1 DNA Damage Response (R-HSA-69563)	20	+	0.00322	0.0342
Scavenging of heme from plasma (R-HSA-2168880)	9	+	1.63e-05	0.000544
SCF-beta-TrCP mediated degradation of Emi1 (R-HSA-174113)	20	+	0.00322	0.0339
Stabilization of p53 (R-HSA-69541)	20	+	0.00322	0.0336
Hedgehog ligand biogenesis (R-HSA-5358346)	22	+	0.00107	0.0195
Selenocysteine synthesis (R-HSA-2408557)	49	+	3.8e-11	4.73e-09
NIK-->noncanonical NF-kB signaling (R-HSA-5676590)	20	+	0.00322	0.0334
Selenoamino acid metabolism (R-HSA-2408522)	53	+	3.28e-10	1.87e-08
AUF1 (hnRNP D0) binds and destabilizes mRNA (R-HSA-450408)	24	+	0.00123	0.0219
Metabolism of proteins (R-HSA-392499)	241	+	4.07e-06	0.000159
Downstream TCR signaling (R-HSA-202424)	22	+	0.00169	0.0278
Cellular responses to stress (R-HSA-2262752)	129	+	6.41e-05	0.00183
Regulation of ornithine decarboxylase (ODC) (R-HSA-350562)	19	+	0.00325	0.0302
TCF dependent signaling in response to WNT (R-HSA-201681)	33	+	0.00298	0.0421
TCR signaling (R-HSA-202403)	22	+	0.00169	0.0275
Regulation of activated PAK-2p34 by proteasome mediated degradation (R-HSA-211733)	20	+	0.00322	0.0331
Processing of Capped Intron-Containing Pre-mRNA (R-HSA-72203)	31	+	1.52e-06	6.48e-05
Ubiquitin-dependent degradation of Cyclin D (R-HSA-75815)	20	+	0.00322	0.0329
rRNA processing in the nucleus and cytosol (R-HSA-8868773)	51	+	1.97e-11	3e-09
SRP-dependent cotranslational protein targeting to membrane (R-HSA-1799339)	54	+	1.66e-12	1.13e-09
Amyloid fiber formation (R-HSA-977225)	13	+	0.0022	0.0335
Regulation of PTEN stability and activity (R-HSA-8948751)	20	+	0.00322	0.0326
Hh mutants that don't undergo autocatalytic processing are degraded by ERAD (R-HSA-5362768)	21	+	0.00229	0.0344
Autodegradation of Cdh1 by Cdh1:APC/C (R-HSA-174084)	20	+	0.00322	0.0324
FCERI mediated NF-kB activation (R-HSA-2871837)	23	+	0.00192	0.0299
Collagen biosynthesis and modifying enzymes (R-HSA-1650814)	8	+	0.00489	0.0423
Developmental Biology (R-HSA-1266738)	161	+	0.000508	0.0107
Transcriptional regulation by RUNX1 (R-HSA-8878171)	29	+	0.00128	0.0221
Signaling by NOTCH (R-HSA-157118)	34	+	0.000885	0.0166
Transcriptional regulation by RUNX2 (R-HSA-8878166)	23	+	0.00534	0.046
Transcriptional regulation by RUNX3 (R-HSA-8878159)	21	+	0.00408	0.0362
Nonsense Mediated Decay (NMD) enhanced by the Exon Junction Complex (EJC) (R-HSA-975957)	56	+	1.32e-09	6.96e-08
Nonsense Mediated Decay (NMD) independent of the Exon Junction Complex (EJC) (R-HSA-975956)	52	+	8.52e-11	7.29e-09
Regulation of expression of SLITs and ROBOs (R-HSA-9010553)	72	+	2.83e-12	1.29e-09
mRNA Splicing (R-HSA-72172)	30	+	3.66e-07	1.67e-05
Metabolism of polyamines (R-HSA-351202)	19	+	0.00325	0.03
Activation of APC/C and APC/C:Cdc20 mediated degradation of mitotic proteins (R-HSA-176814)	20	+	0.00322	0.0322
Degradation of DVL (R-HSA-4641258)	20	+	0.00322	0.0319
Degradation of AXIN (R-HSA-4641257)	20	+	0.00322	0.0317
mRNA Splicing - Major Pathway (R-HSA-72163)	30	+	3.66e-07	1.61e-05
TNFR2 non-canonical NF-kB pathway (R-HSA-5668541)	20	+	0.00322	0.0315
Hedgehog 'on' state (R-HSA-5632684)	20	+	0.00322	0.0313
Orc1 removal from chromatin (R-HSA-68949)	20	+	0.00322	0.031
Disease (R-HSA-1643685)	183	+	6.6e-05	0.00184
Asymmetric localization of PCP proteins (R-HSA-4608870)	21	+	0.00345	0.0313
Hh mutants abrogate ligand secretion (R-HSA-5387390)	21	+	0.00229	0.034
Regulation of mitotic cell cycle (R-HSA-453276)	20	+	0.00322	0.0308
Translation (R-HSA-72766)	83	+	2.7e-10	1.68e-08
Eukaryotic Translation Termination (R-HSA-72764)	50	+	1.21e-10	8.26e-09
ABC-family proteins mediated transport (R-HSA-382556)	26	+	0.00331	0.0304
Influenza Viral RNA Transcription and Replication (R-HSA-168273)	51	+	5.45e-11	4.97e-09
Peptide chain elongation (R-HSA-156902)	50	+	1.97e-11	3.84e-09
Switching of origins to a post-replicative state (R-HSA-69052)	20	+	0.00322	0.0306
APC:Cdc20 mediated degradation of cell cycle proteins prior to satisfation of the cell cycle checkpoint (R-HSA-179419)	20	+	0.00322	0.0304
Antigen Presentation: Folding, assembly and peptide loading of class I MHC (R-HSA-983170)	6	+	0.00398	0.0358
Cap-dependent Translation Initiation (R-HSA-72737)	61	+	1.17e-10	8.44e-09
Influenza Life Cycle (R-HSA-168255)	56	+	5.26e-11	5.14e-09
Influenza Infection (R-HSA-168254)	59	+	1.8e-11	4.92e-09
Class I MHC mediated antigen processing & presentation (R-HSA-983169)	32	+	0.000355	0.00809
Recruitment of NuMA to mitotic centrosomes (R-HSA-380320)	18	-	0.00058	0.0115
The citric acid (TCA) cycle and respiratory electron transport (R-HSA-1428517)	40	-	3.12e-06	0.000126
COPI-mediated anterograde transport (R-HSA-6807878)	29	-	0.000477	0.0104
Intraflagellar transport (R-HSA-5620924)	10	-	0.000774	0.0149
Assembly and cell surface presentation of NMDA receptors (R-HSA-9609736)	11	-	1.32e-05	0.000463
EML4 and NUDC in mitotic spindle formation (R-HSA-9648025)	16	-	0.00285	0.0415
Mitotic Prometaphase (R-HSA-68877)	21	-	0.000851	0.0162
Ion channel transport (R-HSA-983712)	15	-	0.000371	0.00833
Glycolysis (R-HSA-70171)	16	-	0.000139	0.00345
HSP90 chaperone cycle for steroid hormone receptors (SHR) (R-HSA-3371497)	22	-	0.00412	0.0364
Activation of AMPK downstream of NMDARs (R-HSA-9619483)	7	-	9.74e-05	0.00251
Carboxyterminal post-translational modifications of tubulin (R-HSA-8955332)	7	-	9.74e-05	0.00247
Organelle biogenesis and maintenance (R-HSA-1852241)	43	-	0.00121	0.0218
Ion transport by P-type ATPases (R-HSA-936837)	9	-	0.00417	0.0366
L1CAM interactions (R-HSA-373760)	36	-	9.01e-05	0.00237
Post NMDA receptor activation events (R-HSA-438064)	15	-	2.69e-05	0.000835
Transport of connexons to the plasma membrane (R-HSA-190872)	8	-	0.000154	0.00376
Gap junction trafficking and regulation (R-HSA-157858)	12	-	4.58e-05	0.00139
Neuronal System (R-HSA-112316)	43	-	1.67e-09	8.47e-08
Transmission across Chemical Synapses (R-HSA-112315)	36	-	4.68e-09	2.29e-07
Neurotransmitter receptors and postsynaptic signal transmission (R-HSA-112314)	24	-	1.07e-07	5.04e-06
Neurotransmitter release cycle (R-HSA-112310)	12	-	0.00565	0.0483
Gap junction assembly (R-HSA-190861)	8	-	0.000154	0.0037
Respiratory electron transport, ATP synthesis by chemiosmotic coupling, and heat production by uncoupling proteins. (R-HSA-163200)	23	-	0.000539	0.011
Microtubule-dependent trafficking of connexons from Golgi to the plasma membrane (R-HSA-190840)	8	-	0.000154	0.00363
Resolution of Sister Chromatid Cohesion (R-HSA-2500257)	16	-	0.00285	0.0411
Gap junction trafficking (R-HSA-190828)	12	-	4.58e-05	0.00136
Opioid Signalling (R-HSA-111885)	12	-	0.00101	0.0186
Recycling pathway of L1 (R-HSA-437239)	19	-	7.48e-05	0.00205
Glucose metabolism (R-HSA-70326)	23	-	2.08e-05	0.000661
Pyruvate metabolism and Citric Acid (TCA) cycle (R-HSA-71406)	18	-	0.000611	0.0119
Citric acid cycle (TCA cycle) (R-HSA-71403)	12	-	0.00207	0.0318
Post-chaperonin tubulin folding pathway (R-HSA-389977)	10	-	0.00245	0.036
Activation of NMDA receptors and postsynaptic events (R-HSA-442755)	17	-	1.46e-05	0.0005
COPI-independent Golgi-to-ER retrograde traffic (R-HSA-6811436)	18	-	0.00434	0.0378
Ion homeostasis (R-HSA-5578775)	10	-	0.00156	0.0264
Metabolism of carbohydrates (R-HSA-71387)	41	-	7.7e-05	0.00206
Gluconeogenesis (R-HSA-70263)	16	-	0.000567	0.0114
Translocation of SLC2A4 (GLUT4) to the plasma membrane (R-HSA-1445148)	19	-	0.000526	0.0109
Cardiac conduction (R-HSA-5576891)	10	-	0.00156	0.0261
Kinesins (R-HSA-983189)	8	-	0.000419	0.00925
